# Prediction of representative phenotypes using Multi-Attribute Subset Selection

**DOI:** 10.1101/2022.06.20.496733

**Authors:** Konrad Herbst, Taiyao Wang, Elena J. Forchielli, Meghan Thommes, Ioannis Ch. Paschalidis, Daniel Segrè

## Abstract

The interpretation of complex biological datasets requires the identification of representative variables that describe the data without critical information loss. This is particularly important in the analysis of large phenotypic datasets (“phenomics”). We introduce Multi-Attribute Subset Selection (MASS), an algorithm which separates a matrix of phenotypes (e.g., yield across microbial species and environmental conditions) into predictor and response sets of conditions. Using mixed integer linear programming, MASS expresses the response conditions as a linear combination of the predictor conditions, while simultaneously searching for the optimally descriptive set of predictors. We applied the algorithm to three microbial datasets and identified environmental conditions that predict phenotypes under other conditions, providing biologically interpretable axes for strain discrimination. MASS could be used to reduce the number of experiments needed to identify species or to map their metabolic capabilities. The generality of the algorithm allows addressing subset selection problems in areas beyond biology.
