## Supplementary Table S1 for "Prediction of representative phenotypes using Multi-Attribute Subset Selection"

### Sheet: marine_strains
strain	phylum	class	order	family	genus	species	strain_designation	source	source_catalog_number
fang	Proteobacteria	Gammaproteobacteria	Thiotrichales	Francisellaceae	Fangia	hongkongensis	UST040201-002	DSMZ	21703
kordia	Bacteroidetes	Flavobacteriia	Flavobacteriales	Flavobacteriaceae	Kordia	algicida	OT-1	NITE	100336
citrea	Proteobacteria	Gammaproteobacteria	Alteromonadales	Pseudoalteromonadaceae	Pseudoalteromonas	citrea	Citrea	Joseph C-O	NA
kuro	Firmicutes	Bacilli	Bacillales	Bacillaceae	Halobacillus	kuroshimensis	JS-Hb7	DSMZ	18393
HOT1A3	Proteobacteria	Gammaproteobacteria	Alteromonadales	Alteromonadaceae	Alteromonas	macleodii	HOT1A3	?	NA
Sflavi	Proteobacteria	Alphaproteobacteria	Sphingomonadales	Sphingomonadaceae	Sphingorhabdus	flavimaris	SMR4y	luca	NA
DE	Proteobacteria	Gammaproteobacteria	Alteromonadales	Alteromonadaceae	Alteromonas	mediterranea	DE	?	NA
Phalo	Proteobacteria	Alphaproteobacteria	Rhizobiales	Hyphomicrobiaceae	Pelagibacterium	halotolerans	B2	DSMZ	22347
HOT5_B10	Proteobacteria	Alphaproteobacteria	Rhodobacterales	Rhodobacteraceae	Rhodobacter	TBD	HOT5_B10	D. Sher	NA
T6c	Proteobacteria	Gammaproteobacteria	Alteromonadales	Alteromonadaceae	Pseudoalteromonas	atlantica	T6c	ATCC	BAA-1087
vcamp	Proteobacteria	Gammaproteobacteria	Vibrionales	Vibrionaceae	Vibrio	campbelli	BB120	ATCC	BAA-1116
abie	Proteobacteria	Gammaproteobacteria	Pseudomonadales	Pseudomonadaceae	Pseudomonas	abietaniphila	BKME-9	DSMZ	17554
CIP	Proteobacteria	Gammaproteobacteria	Alteromonadales	Pseudoalteromonadaceae	Pseudoalteromonas	haloplanktis	CIP 108707	CIP	108707
Pinhib	Proteobacteria	Alphaproteobacteria	Rhodobacterales	Rhodobacteraceae	Phaeobacter	inhibens	NA	Kolter lab	17395
Rsphaer	Proteobacteria	Alphaproteobacteria	Rhodobacterales	Rhodobacteraceae	Rhodobacter	sphaeroides	ATH 2.4.1	ATCC	BAA-808
HP15	Proteobacteria	Gammaproteobacteria	Alteromonadales	Alteromonadaceae	Marinobacter	adhaerens	HP15	?	NA
salex	Proteobacteria	Gammaproteobacteria	Alteromonadales	Halieaceae	Haliea	salexigens	3x/A02/235	DSMZ	19537
Ksed	Actinobacteria	Actinobacteria	Actinomycetales	Dermacoccaceae	Kytococcus	sedentarius	541	DSMZ	20547
B2china	Proteobacteria	Alphaproteobacteria	Rhizobiales	Hyphomicrobiaceae	Pelagibacterium	halotolerans	B2	Xu Lab (China)	NA
eryth	Actinobacteria	Actinobacteria	Actinomycetales	Nocardiaceae	Rhodococcus	erythropolis	eryth	NITE	100887
Fagar	Bacteroidetes	Flavobacteriia	Flavobacteriales	Flavobacteriaceae	Formosa	agariphila	KMM 3901	Joseph C-O	NA
Shewden	Proteobacteria	Gammaproteobacteria	Alteromonadales	Shewanellaceae	Shewanella	denitrificans	OS217	ATCC	BAA-1090
sedthio	Proteobacteria	Gammaproteobacteria	Oceanospirillales	Gammaproteobacteria	Sedimenticola	thiotaurini	SIP-G1	DSMZ	28581
owen	Bacteroidetes	Flavobacteriia	Flavobacteriales	Cryomorphaceae	Owenweeksia	hongkongensis	UST20020801	DSMZ	17368
MRE600	Proteobacteria	Gammaproteobacteria	Enterobacteriales	Enterobacteriaceae	Escherichia	coli	MRE600	ATCC	29417
vnat	Proteobacteria	Gammaproteobacteria	Vibrionales	Vibrionaceae	Vibrio	natriegens	111	ATCC	14048
bdim	Proteobacteria	Alphaproteobacteria	Rhizobiales	Caulobacteraceae	Brevundimonas	diminuta	PCI 818	ATCC	19146
crono	Proteobacteria	Gammaproteobacteria	Enterobacteriales	Enterobacteriaceae	Cronobacter	universalis	NA	DSMZ	27963
azure	Proteobacteria	Gammaproteobacteria	Vibrionales	Vibrionaceae	Vibrio	azureus	LC2-005	DSMZ	23306
koree	Proteobacteria	Alphaproteobacteria	Caulobacterales	Hyphomonadaceae	Ponticaulis	koreensis	GSW-23	DSMZ	19734
25922	Proteobacteria	Gammaproteobacteria	Enterobacteriales	Enterobacteriaceae	Escherichia	coli	Seattle 1946	ATCC	25922
exig	Firmicutes	Bacilli	Bacillales	Bacilli	Exiguobacterium	oxidotolerans	T-2-2	DSMZ	17272
27126	Proteobacteria	Gammaproteobacteria	Alteromonadales	Alteromonadaceae	Alteromonas	macleodii	107	ATCC	27126
serr	Proteobacteria	Gammaproteobacteria	Enterobacteriales	Yersiniaceae	Serratia	sp.	SC 11,482	ATCC	39006
cstat	Actinobacteria	Actinobacteria	Actinomycetales	Corynebacteriaceae	Corynebacterium	stationis	622	DSMZ	20302
Rbalt	Planctomycetes	Planctomycea	Planctomycetales	Planctomycetaceae	Rhodopirellula	baltica	IFAM 1310	DSMZ	10527
Och114	Proteobacteria	Alphaproteobacteria	Rhodobacterales	Rhodobacteraceae	Roseobacter	denitrificans	OCh 114	?	NA
Relong	Proteobacteria	Alphaproteobacteria	Rhodobacterales	Rhodobacteraceae	Roseibacterium	elongatum	OCh 323	DSMZ	19469
salin	Actinobacteria	Actinobacteria	Actinomycetales	Micromonosporaceae	Salinispora	tropica	CNB440	D. Sher	NA
woodyi	Proteobacteria	Gammaproteobacteria	Alteromonadales	Shewanellaceae	Shewanella	woodyi	MS32	ATCC	51908
DE1	Proteobacteria	Gammaproteobacteria	Alteromonadales	Alteromonadaceae	Alteromonas	mediterranea	DE1	?	NA
PR1white	Bacteroidetes	Cytophagia	Cytophagales	Cyclobacteriaceae	Algoriphagus	machipongonensis	PR1	D. Sher	NA
Pgall	Proteobacteria	Alphaproteobacteria	Rhodobacterales	Rhodobacteraceae	Phaeobacter	gallaeciensis	Pga11	DSMZ	26640
BS11	Proteobacteria	Gammaproteobacteria	Alteromonadales	Alteromonadaceae	Alteromonas	macleodii	BS11	?	NA
simid	Proteobacteria	Gammaproteobacteria	Cellvibrionaceae	Cellvibrionaceae	Simiduia	agarivorans	SA1	DSMZ	21679
vorax	Proteobacteria	Oligoflexia	Bdellovibrionales	Pseudobacteriovoracaceae	Pseudobacteriovorax	antillogorgiicola	RKEM611	DSMZ	103413
fors	Bacteroidetes	Flavobacteriia	Flavobacteriales	Flavobacteriaceae	Gramella	forsetii	KT0803	Joseph C-O	NA
MMB1	Proteobacteria	Gammaproteobacteria	Oceanospirillales	Oceanospirillaceae	Marinomonas	mediterranea	MMB-1	ATCC	700492
PR1red	Bacteroidetes	Cytophagia	Cytophagales	Cyclobacteriaceae	Algoriphagus	machipongonensis	PR1	D. Sher	NA
dies	Proteobacteria	Gammaproteobacteria	Oceanospirillales	Alcanivoracaceae	Alcanivorax	dieselolei	B-5	DSMZ	16502
bork	Proteobacteria	Gammaproteobacteria	Oceanospirillales	Alcanivoracaceae	Alcanivorax	borkumensis	SK2	DSMZ	11573
roseo	Proteobacteria	Alphaproteobacteria	Rhodobacterales	Rhodobacteraceae	Roseovarius	mucosus	SMR3	luca	NA
HOT5_F3	Proteobacteria	Alphaproteobacteria	Rhodobacterales	Rhodobacteraceae	Rhodobacter	TBD	HOT5_F3	D. Sher	NA
atlcs	Bacteroidetes	Flavobacteriia	Flavobacteriales	Flavobacteriaceae	Croceibacter	atlanticus	HTCC 2559	ATCC	BAA-628
HOT5_B8	Proteobacteria	Alphaproteobacteria	Rhodobacterales	Rhodobacteraceae	Rhodobacter	TBD	HOT5_B8	D. Sher	NA
26499	Proteobacteria	Gammaproteobacteria	Alteromonadales	Alteromonadaceae	Alteromonas	mediterranea	MED64	DSMZ	26499
nitzsch	Proteobacteria	Alphaproteobacteria	Rhodobacterales	Rhodobacteraceae	Sulfitobacter	pseudonitzschiae	SMR1	luca	NA
T2	Actinobacteria	Actinobacteria	Actinomycetales	Nocardioidaceae	Aeromicrobium	marinum	T2	Joseph C-O	NA
Aalgi	Bacteroidetes	Flavobacteriia	Flavobacteriales	Flavobacteriaceae	Arenibacter	algicola	SMS7	luca	NA
bermu	Proteobacteria	Alphaproteobacteria	Rhodobacterales	Rhodobacteraceae	Pelagibaca	bermudensis	HTCC2601	DSMZ	26914
HOT5_C3	Proteobacteria	Alphaproteobacteria	Rhodobacterales	Rhodobacteraceae	Rhodobacter	TBD	HOT5_C3	D. Sher	NA
luca8	Proteobacteria	Alphaproteobacteria	Rhodobacterales	Rhodobacteraceae	Rhodobacter	TBD	SMR8	luca	NA
HOT5_E6	Proteobacteria	Alphaproteobacteria	Rhodobacterales	Rhodobacteraceae	Rhodobacter	TBD	HOT5_E6	D. Sher	NA
DFL-12	Proteobacteria	Alphaproteobacteria	Rhodobacterales	Rhodobacteraceae	Dinoroseobacter	shibae	DFL 12	DSMZ	16493
DSS-3	Proteobacteria	Alphaproteobacteria	Rhodobacterales	Rhodobacteraceae	Ruegeria	pomeroyi	DSS-3	MA Moran lab	NA
