## Supplementary Table S3 for "Prediction of representative phenotypes using Multi-Attribute Subset Selection"

### Sheet: Sheet2
carbon_source
2-Keto-D-gluconate growth
a,a-Trehalose growth
Butane 2,3 diol growth
Cellobiose growth
Citrate growth
D-Arabinose growth
D-Galactose growth
D-Galacturonate growth
D-Gluconate growth
D-Glucono-1,5-lactone growth
D-Glucoronate growth
D-Glucosamine growth
D-Glucose growth
D-Mannitol growth
D-Ribose growth
D-Xylose growth
DL-Lactate growth
Erythritol growth
Ethanol growth
Galactitol growth
Glycerol growth
Inulin growth
L-Arabinitol growth
L-Arabinose growth
L-Rhamnose growth
L-Sorbose growth
Lactose growth
Maltose growth
Melibiose growth
Methanol growth
myo-Inositol growth
Propane 1,2 diol growth
Raffinose growth
Ribitol growth
Starch growth
Succinate growth
Sucrose growth
Xylitol growth
